# A two-membrane gateway for monocarboxylates couples host glycolysis to *Toxoplasma* mitochondrial fitness and virulence

**DOI:** 10.64898/2026.02.23.707530

**Authors:** Melanie Key, Steven Joseph, Zhicheng Dou

**Author notes:** Corresponding author: Zhicheng Dou.

## Abstract

Intracellular pathogens must coordinate their metabolism with nutrient supplies from the host cell, yet the specific metabolites and transport pathways that sustain parasite bioenergetics remain incompletely defined. In the apicomplexan parasite *Toxoplasma gondii*, infection increases host glycolytic flux and elevates cytosolic lactate and pyruvate, suggesting that these intermediates are co-opted as carbon and energy sources. Here, we show that *T. gondii* imports host-derived lactate and pyruvate across both the parasitophorous vacuole membrane and the parasite plasma membrane to maintain mitochondrial function, extracellular survival, and acute virulence. Using a hexokinase knockout (Δ*hk*) to abolish endogenous pyruvate production, we find that parasites preserve basal oxygen consumption but become strictly dependent on exogenous monocarboxylates to stimulate mitochondrial respiration. By disrupting the parasite formate-nitrite transporters TgFNT1-3, we identify TgFNT1 and TgFNT2 as the principal monocarboxylate transporters required for lactate- and pyruvate-driven respiratory responses. Furthermore, genetic ablation of TgGRA17, a parasitophorous vacuole pore protein, compromises the growth advantage conferred by elevated exogenous lactate, implicating this pore as the entry route for host-derived monocarboxylates into the vacuole. Conversely, host cells lacking the monocarboxylate exporter MCT1 accumulate cytosolic lactate/pyruvate and enhance parasite growth, linking host monocarboxylate export to parasite fitness. When both endogenous pyruvate production and exogenous uptake are disrupted, parasites display severely reduced mitochondrial basal respiratory capacity, membrane potential, ATP levels, extracellular survival, and virulence in mice. Collectively, these findings define a dual-step pyruvate acquisition pathway in *T. gondii* and reveal host monocarboxylates as critical fuels that buffer parasite bioenergetic stress during infection.

**Significance Statement:** Intracellular parasites rely on host nutrients to power their metabolism, yet the routes by which these metabolites cross the membranes between host cytosol and parasite mitochondria are not well defined. Here, we show that *Toxoplasma gondii* exploits host glycolysis by importing lactate and pyruvate to sustain mitochondrial function and virulence. We identify a two-step pathway in which these monocarboxylates cross the parasitophorous vacuole via the pore GRA17 and then enter the parasite through the formate-nitrite transporters TgFNT1/2. Blocking both endogenous glycolysis and this exogenous pyruvate supply disables parasite mitochondrial fitness, extracellular survival, and virulence. These findings reveal a fundamental strategy of metabolic plasticity in apicomplexan parasites using a multi-membrane nutrient gateway that couples host glycolysis to parasite bioenergetics.
