## Supplemental Table 1 primers for "A two-membrane gateway for monocarboxylates couples host glycolysis to *Toxoplasma* mitochondrial fitness and virulence"

### Sheet: Sheet1
Supplemental Table 1
Number	Name	Sequence	Description
CUP 1122	sgRNA.TgHK.F	GCAGATGTGAACTGAGTGTTGGTTTTAGAGCTAGAAATAGC	Forward primer for amplifying the gRNA targeting TgHK
CUP 679	sgRNA.R.Gen	AACTTGACATCCCCATTTACCAGAAGGCAAACACC	Reverse primer for amplifying designed gRNA targeting TgHK
CUP 1123	265450.HXG.F	GTGAATCGTAGATCCTCCTTCTCAAGTTCAACTCCTTCCTTGTCAACAAAGTCCGCGTTCGTGAAATTCTC	Forward primer for amplifying the HXG cassette flanked by 50-bp TgHK UTR homology arms for TgHK gene deletion
CUP 1124	265450.HXG.R	GCGTGCGCTTGTGGCGACACCAGTTGCTTCATAGGGCATCCTGGCCCCAACGCTCTAGAACTAGTGGATC	Reverse primer for amplifying the HXG cassette flanked by 50-bp TgHK UTR homology arms for TgHK gene deletion
CUP 1118	265450.int.F	TTTCCTGGTTTGAGGTCG	Forward primer for detecting 5′-arm integration of the HXG cassette into the TgHK locus
CUP 209	HXG.R	GGCACAAGAAAGTCATCAG	Reverse primer for detecting HXG integration
CUP 210	HXG.F	TGGTTGCTGCTACGACTTC	Forward primer for detecting HXG integration
CUP 1119	265450.int.R	GAAAACGGGAACACTTGC	Reverse primer for detecting 3′-arm integration of the HXG cassette into the TgHK locus
CUP 1120	265450.RTPCR.F	TCAACCAGGCGACGAAGC	Forward primer for detecting removal of TgHK coding sequence and qPCR
CUP 1121	265450.RTPCR.R	CAGGCACCCATGTGATGC	Reverse primer for detecting removal of TgHK coding sequence and qPCR
CUP 1369	LDH1.sgRNA.F	CACCGAGCGCCATGACGTCGTCGA	Forward oligos used to anneal and generate the gRNA targeting TgLDH1
CUP 1370	LDH1.sgRNA.R	AAACTCGACGACGTCATGGCGCTC	Reverse oligos used to anneal and generate the gRNA targeting TgLDH1
CUP 1418	TgLDH1.BLE.F	GCTTCGCAGACAACATCTGGCAGCCTCCCGCTCATTTTTAGTCAGCAAAATTCGAAGGCTGTAGTACTGG	Forward primer for amplifying the BLE cassette flanked by 50-bp TgLDH1 UTR homology arms for TgLDH1 gene deletion
CUP 1419	TgLDH1.BLE.R	TCATGGGCCCCGCGCAGTAAAGTGGCATTCCGCTCCTGTTTTGCCAACGCCGACTAAAACAACTGATAGC	Reverse primer for amplifying the BLE cassette flanked by 50-bp TgLDH1 UTR homology arms for TgLDH1 gene deletion
CUP 1416	TgLDH1.5UTR.F	CGTCCGGTATCTCGCAGC	Forward primer for detecting 5′-arm integration of the BLE cassette into the TgLDH1 locus
P414	Ble.INT.R	CCACTCCGCGCGCTTCAGTGG	Reverse primer for detecting BLE integration
P415	Ble.INT.F	ACATGGGTCAATACACAAGAC	Forward primer for detecting BLE integration
CUP 1417	TgLDH1.3UTR.R	GGACATGTGATCTTCACC	Reverse primer for detecting 3′-arm integration of the BLE cassette into the TgLDH1 locus
CUP 1249	232350_LDH1.F	CTCGCTGACGTCGTTCTC	Forward primer for detecting removal of TgLDH1 coding sequence
CUP 1250	232350_LDH1.R	CCGGCGGTAACGATAACG	Reverse primer for detecting removal of TgLDH1 coding sequence
CUP 1323	FNT1.sgRNA.F	CACCGTGAAGGAATGCGCCTGAAAG	Forward oligos used to anneal and generate the gRNA targeting TgFNT1
CUP 1324	FNT1.sgRNA.R	AAACCTTTCAGGCGCATTCCTTCAC	Reverse oligos used to anneal and generate the gRNA targeting TgFNT1
CUP 1426	TgFNT1.DHFR.F	TGTTCGTTTTGTCCACGAATTCCCTCGAGTCGTTCATCCATTCTGCAAAAGTCCGCGTTCGTGAAATTCTC	Forward primer for amplifying the DHFR cassette flanked by 50-bp TgFNT1 UTR homology arms for TgFNT1 gene deletion
CUP 1427	TgFNT1.DHFR.R	CCGAGCGTTTTTTCTGGAAAACGCATATCCATCCTCACACGAATCCACTTCGCTCTAGAACTAGTGGATC	Reverse primer for amplifying the DHFR cassette flanked by 50-bp TgFNT1 UTR homology arms for TgFNT1 gene deletion
CUP 1420	TgFNT1.5UTR.F	GCAGGCTTGCGCTCTTTG	Forward primer for detecting 5′-arm integration of the DHFR cassette into the TgFNT1 locus
CUP 686	DHFR_R	CGCTGAGACGATGATTCCTG	Reverse primer for detecting DHFR integration
CUP 687	DHFR_F	TTAGTCGAACCGGTTAACAC	Forward primer for detecting DHFR integration
CUP 1421	TgFNT1.3UTR.R	TGGAAACCCGCGCAAAGG	Reverse primer for detecting 3′-arm integration of the DHFR cassette into the TgFNT1 locus
1423	TgFNT1_RTPCR_F	TTGGCCGGTGGGTTTTCC	Forward primer for detecting removal of TgFNT1 coding sequence and qPCR
CUP 1316	TgFNT1_RTPCR_R	TGCCCAGTTCTGCAGCAG	Reverse primer for detecting removal of TgFNT1 coding sequence and qPCR
CUP 1371	TgFNT2.sgRNA.F	CACCGACAATGTCAGCAGACTGCGC	Forward oligos used to anneal and generate the gRNA targeting TgFNT2
CUP 1372	TgFNT2.sgRNA.R	AAACGCGCAGTCTGCTGACATTGTC	Reverse oligos used to anneal and generate the gRNA targeting TgFNT2
CUP 1411	TgFNT2.BLE.F	CAATCCTAAAGCCAGACTCTTTGTCGCGTGGCTTTGTCAACAGAGTGGTCTTCGAAGGCTGTAGTACTGG	Forward primer for amplifying the BLE cassette flanked by 50-bp TgFNT2 UTR homology arms for TgFNT2 gene deletion
CUP 1412	TgFNT2.BLE.R	ATGAGTGTGCACTTCCGGTCTCTCGTGACAGTCACAATGTCAGCAGACTGCGACTAAAACAACTGATAGC	Reverse primer for amplifying the BLE cassette flanked by 50-bp TgFNT2 UTR homology arms for TgFNT2 gene deletion
CUP 1409	TgFNT2.5UTR.F	AAGTCCGGTTACCGCTGC	Forward primer for detecting 5′-arm integration of the DHFR cassette into the TgFNT2 locus
CUP 1410	TgFNT2.3UTR.R	CAGAATAACAGGGGGACC	Reverse primer for detecting 3′-arm integration of the DHFR cassette into the TgFNT2 locus
CUP 1317	TgFNT2_RTPCR_F	CCAGGCCTTTATGGCAGG	Forward primer for detecting removal of TgFNT2 coding sequence and qPCR
CUP 1318	TgFNT2_RTPCR_R	GGTAAAGAGCTCCGCTCC	Reverse primer for detecting removal of TgFNT2 coding sequence and qPCR
CUP 1424	TgFNT3.sgRNA.F	CACCGTCTGGTGTTTTTCTAGACAA	Forward oligos used to anneal and generate the gRNA targeting TgFNT3
CUP 1425	TgFNT3.sgRNA.R	AAACTTGTCTAGAAAAACACCAGAC	Reverse oligos used to anneal and generate the gRNA targeting TgFNT3
CUP 1428	TgFNT3.CAT.F	CCTCCCGGTTTTCTTTTCCCTGGTCTTCTCTCCTGTTTCCTCTCCTCAAAGTCCGCGTTCGTGAAATTCTC	Forward primer for amplifying the CAT cassette flanked by 50-bp TgFNT3 UTR homology arms for TgFNT3 gene deletion
CUP 1429	TgFNT3.CAT.R	GCGGCTCTCCACCGCCGTCTTCCTCCTCCTTTCTCTGGTGTTTTTCTAGACCGCTCTAGAACTAGTGGATC	Reverse primer for amplifying the CAT cassette flanked by 50-bp TgFNT3 UTR homology arms for TgFNT3 gene deletion
CUP 1422	TgFNT3.5UTR.F	GCGAAGTTCACAGCAACC	Forward primer for detecting 5′-arm integration of the CAT cassette into the TgFNT3 locus
CUP 1445	CAT.Int.R	TCCAGCTGAACGGTCTGG	Reverse primer for detecting CAT integration
CUP 1446	CAT.int.F	GTGATGGCTTCCATGTCG	Forward primer for detecting CAT integration
CUP 1423	TgFNT3.3UTR.R	TGTTTGACAAGCGGGTGG	Reverse primer for detecting 3′-arm integration of the CAT cassette into the TgFNT3 locus
CUP 1443	FNT3.qPCR.F2	GCAGCCTACTTTCTCTCTTACC	Forward primer for detecting removal of TgFNT3 coding sequence
CUP 1444	FNT3.qPCR.R2	GGCAGAAGCACTGGAGAAA	Reverse primer for detecting removal of TgFNT3 coding sequence
CUP 1327	FNT1.Tag.F	CCTCTGCGACCGGAGGGACGGGTGCCGCCGCCTCGCCCACAGCGACAAGCATTAAAATTGGAAGTGGAGGACGG	Forward primer for amplifying the 3xHA tag and DHFR cassette to insert at the C-terminus of TgFNT1
CUP 1328	FNT1.Tag.R	TGGAAAACGCATATCCATCCTCACACGAATCCACTTTCAGGCGCATTCCTGCCGCTCTAGAACTAGTGGATC	Reverse primer for amplifying the 3xHA tag and DHFR cassette to insert at the C-terminus of TgFNT1
CUP 1373	FNT2_Myc_F	GTCTGTTTATGGTTCCTTCTCAGACTGCTGAATCGGTGGCCCAGCAAGTGATTAAAATTGGAAGTGGAGGACGG	Forward primer for amplifying the 3xmyc tag and CAT cassette to insert at the C-terminus of TgFNT2
CUP 1374	FNT2_Myc_R	ATGAGTGTGCACTTCCGGTCTCTCGTGACAGTCACAATGTCAGCAGACTGGCCGCTCTAGAACTAGTGGATC	Reverse primer for amplifying the 3xmyc tag and CAT cassette to insert at the C-terminus of TgFNT2
CUP 1492	FNT1.int.F	CTATTCCGTCGGTCTTCTCG	Forward primer for detecting the integration of 3xHA tag and DHFR cassette at the C-terminus of TgFNT1
CUP 1493	FNT2.int.F	AGCATCCTCCTTCCTTTACC	Forward primer for detecting the integration of 3xmyc tag and CAT cassette at the C-terminus of TgFNT2
CUP 1545	GRA17.CDS.F2	ATGCGAGCGATTCGTTCC	Forward primer for detecting removal of TgGRA17 coding sequence
CUP 1546	GRA17.CDS.R2	TAGAAGTCCGGCCCTTCATC	Reverse primer for detecting removal of TgGRA17 coding sequence
CUP 1478	HsSLC16A1.sgR1.F	CACCGAAAATGCCACCAGCAGTTGG	Forward oligos used to anneal and generate the gRNA targeting HsMCT1
CUP 1479	HsSLC16A1.sgR1.R	AAACCCAACTGCTGGTGGCATTTTC	Reverse oligos used to anneal and generate the gRNA targeting HsMCT1
CUP 1480	HsSLC16A1.sgR2.F	CACCGTATCCATGACACTTCGCTGG	Forward oligos used to anneal and generate the gRNA targeting HsMCT1
CUP 1481	HsSLC16A1.sgR2.R	AAACCCAGCGAAGTGTCATGGATAC	Reverse oligos used to anneal and generate the gRNA targeting HsMCT1
CUP 1482	HsSLC16A1.sgR3.F	CACCGCATGACAGCCAACATTATGG	Forward oligos used to anneal and generate the gRNA targeting HsMCT1
CUP 1483	HsSLC16A1.sgR3.R	AAACCCATAATGTTGGCTGTCATGC	Reverse oligos used to anneal and generate the gRNA targeting HsMCT1
CUP 1494	HsMCT1.int.F	TTGCCCGGGCTGTCTTGAAC	Forward primer for PCR detection of CRISPR-induced indels in the first exon of HsMCT1
CUP 1495	HsMCT1.int.F2	CAGATATTTGGATTTGACCTGCATTTTGG	Forward primer for PCR detection of CRISPR-induced indels in the first exon of HsMCT1
CUP 1496	HsMCT1.int.R	GTTGGAGCAAATCAAGGTCCCTCAC	Reverse primer for PCR detection of CRISPR-induced indels in the first exon of HsMCT1
CUP 1497	HsMCT1.int.R2	CCTAATACAGACACTCTGGCTGC	Reverse primer for PCR detection of CRISPR-induced indels in the first exon of HsMCT1
