## Supplemental Table 2 Resources for "A two-membrane gateway for monocarboxylates couples host glycolysis to *Toxoplasma* mitochondrial fitness and virulence"

### Sheet: Sheet1
Supplemental Table 2
Antibodies	Source	Catalog number
Rb anti-HA	Cell Signaling	3724T
Ms Anti-Myc	Cell Signaling	2276T
Ms anti-HsMCT1	Santa Cruz Biotechnology (SCBT)	SC-365501
Ms anti-TgSAG1	Carruthers Lab from Univ of Michigan	N/A
Rb anti-TgMIC5	Carruthers Lab from Univ of Michigan	N/A
Rb anti-TgActin	Sibley Lab from Wash Univ	N/A
Ms anti-TgGra7	Bradley Lab from UCLA	N/A
MS anti-TgSag1	Bradley Lab from UCLA	N/A
Rb anti-MIC5	Carruthers Lab from Univ of Michigan	N/A
Gt-anti-Rb 488	Thermo Fischer	A-11034
Gt-anti-Ms 594	Thermo Fischer	R37121
Gt anti-Rb HRP	BioRad	STAR124P
Gt anti-Ms HRP	ImmunoReagents	GtxMu-011-DHRPX
Precision Protein StrepTactin-HRP Conjugate	BioRad	1610381
DAPI	VWR	89139-054
Comercial Bacteria/ Plasmids
Laconic pcDNA3.1 (-)	Addgene	44238
Chemicals, Peptides, and Recombinant Proteins
Sodium L-Lactate 98%	Bean Town Chemical	220765-5G
Sodium Pyruvate 99%	Ambeed	A383017
Oligomycin	MP Biomedicals	215178605
FCCP	Selleck Chemicals	S8276
Rotenone	AdipoGen	AG-CN2-0516-G001
Antimycin A	BioVision	2247-10
Atavaquone	Ambeed	A242112
2-deoxy-d-glucose	Chem-Impex	21916-25
JC-1 Iodide	AdipoGen	AG-CR1-3568-M001
(S)-2,5-Diamino-5-oxopentanoic acid(L-glutamine)	Ambeed	A456766
D-Glucose Anhydrous	VWR	97061-164
HEPES	BDH	BDH4518-500GP
Crystal Violet	VWR	97061-850
L-Lactate Dehydrogenase	Millipore Sigma	10127230001
NAD+	Ambeed	A141009
Resazurin Sodium Salt	Fisher Scientific	R12204
5-Aminolevulinic acid hydrochloride	Chem-Impex	01433
Diapharase	Millipore Sigma	D5540
CCCP	Thermo Fischer	L06932
sodium bicarbonate	BDH	BDH9280
Dimethyl Sulfoxide (DMSO)	VWR	45001-118
Zaprinast	Thermo Fischer	J63326-MA
Reagents
NanoLuc Luciferase Substrate	Promega	N1110
Dulbecco's Modified Eagle's Medium Powder (without glucose, l-glutamine, phenol red, sodium pyruvate, sodium bicarbonate)	Sigma	D5030-50L
DMEM Medium (High glucose, l-glutamine, and sodium pyruvate)	GenDepot	cm002-050
Fetal Bovine Serum	Biowest	S1600
Phosphate Buffered Saline Powder	VWR	97062-336
Cosmic Calf Serum	Cytiva	SH30087.04
CellTak	Corning	CLS354240
Seahorse XF DMEM Medium	Agilent	103680-100
Seahorse XF Calibrant	Agilent	100840-000
Triton-X 100	Thermo Fisher	85111
Commercial Assay Kits
JetOptimus DNA Transfection Kit	Polyplus	101000051
ATPlite 1 Step	Revvity	6016736
Luna Universal One-Step RTPCR Mastermix	NEB	E3005S
Phire Tissue Direct PCR Mix	Thermo Fischer	F170S
Quick RNA Miniprep Kit	Zymo	R1054
SuperSignal WestPico Chemiluminescent Substrate	Thermo Fisher	34580
Quick-DNA Minipep Kit	Zymo	1159U23
Cell Lines
Human Foreskin Fibroblast (HFF)	ATCC	SCRC-1041
HEK293	ATCC	CRL-1573
Animals
Outbred CD-1 Mice	Charles River
Oligonucleotides
See Supplemental Table 1	Eurofins
Software and Algorithms
Geneious Prime	Dotmatics	https://www.geneious.com
Snapgene	Dotmatics	https://www.snapgene.com
LAS X	Leica Microsystems	https://www.leica-microsystems.com/products/microscope-software/p/leica-las-x-ls/
FIJI		https://fiji.sc
Agilent BioTek Gen 5	Agilent	https://www.agilent.com/en/product/cell-analysis/cell-imaging-microscopy/cell-imaging-microscopy-software/biotek-gen5-software-for-imaging-microscopy-1623226
GraphPad Prism V.9	Dotmatics	https://www.graphpad.com
Seahorse Wave Software	Agilent	https://www.agilent.com/en/product/cell-analysis/real-time-cell-metabolic-analysis/xf-software/seahorse-wave-desktop-software-740897
Lab Equipment
BioTek H1 Hybrid Plate Reader	Agilent
Seahorse Analyzer	Agilent
Thermocycler (qPCR)	BioRad
Leica DMI8 Widefield Flourescent Microscope	Leica Microsystems
BioTek Cytation C10 Confocal Imaging Reader	Agilent
Consumables
Amersham Hybond P 0.2 µM PVDF	Cytiva	10600021
Polycarbonate PCTE Membrane Filters (3.0 Micron)	Sterlitech	PCT3025100
Seahorse XF24 Extracellular Flux Assay Kit	Agilent	102334-000B
Seahorse XF 24 Cell Culture Microplates	Agilent	100777-004
White Cell Culture 96-well plate	Greiner Bio-One	655074
Black Cell Culture 96-well plate	Greiner Bio-One	655077
Clear EZ-LINE Multiwell TC Plates	Bio Basic Canada Inc.	SP41207
Tissue Culture 6-well Plate	CellTreat Scientific Products	229105
Cell Culture Slide 8 Well	SPL Life Sciences	30108
